# Quantifying bacterial evolution in the wild: a birthday problem for *Campylobacter* lineages

**DOI:** 10.1101/2020.12.02.407999

**Authors:** Jessica K. Calland, Ben Pascoe, Sion C. Bayliss, Evangelos Mourkas, Elvire Berthenet, Harry A. Thorpe, Matthew D. Hitchings, Edward J. Feil, Jukka Corander, Martin J. Blaser, Daniel Falush, Samuel K. Sheppard

## Abstract

Measuring molecular evolution in bacteria typically requires estimation of the rate at which nucleotide changes accumulate in strains sampled at different times that share a common ancestor. This approach has been useful for dating ecological and evolutionary events that coincide with the emergence of important lineages, such as outbreak strains and obligate human pathogens. However, in multi-host (niche) transmission scenarios, where the pathogen is essentially an opportunistic environmental organism, sampling is often sporadic and rarely reflects the overall population, particularly when concentrated on clinical isolates. This means that approaches that assume recent common ancestry are not applicable. Here we present a new approach to estimate the molecular clock rate in *Campylobacter* that draws on the popular probability conundrum known as the ‘birthday problem’. Using large genomic datasets and comparative genomic approaches, we use isolate pairs that share recent common ancestry to estimate the rate of nucleotide change for the population. Identifying synonymous and non-synonymous nucleotide changes, both within and outside of recombined regions of the genome, we quantify clock-like diversification to estimate synonymous rates of nucleotide change for the common pathogenic bacteria *Campylobacter coli* (2.4 x 10^-6^ s/s/y) and *Campylobacter jejuni* (3.4 x 10^-6^ s/s/y). Finally, using estimated total rates of nucleotide change, we infer the number of effective lineages within the sample time-frame – analogous to a shared birthdays – and assess the rate of turnover of lineages in our sample set over short evolutionary timescales. This provides a generalizable approach to calibrating rates in populations of environmental bacteria and shows that multiple lineages are maintained, implying that large-scale clonal sweeps may take hundreds of years or more in these species.

**Author Summary:** Growth and reproduction in living organisms require DNA replication but this process is error prone. Along with variation introduced by horizontal gene transfer, it can lead to alterations in the nucleotide sequence. These nucleotide changes accumulate over time in successive generations at an approximately constant rate termed the molecular clock. Therefore, if this rate is known, one can estimate the date when two or more lineages diverged. In bacteria, this can be informative for understanding the time-scale of emergence and spread of pathogenic strains. Such analyses are robust when the ancestral population is known, such as for obligate pathogens that only infect humans. However, when the bacterium inhabits multiple hosts or niches it is difficult to infer direct ancestry from one strain to another, reducing the accuracy of molecular clock estimates. Here we focus on one such multi-host organism, *Campylobacter*, a leading cause of food-borne gastroenteritis. Reconstructing the population history by estimating empirical nucleotide change rates from carefully selected isolate pairs, and evaluating the maintenance of multiple lineages over time, we provide information about strain diversification. Our method is a new addition to the bacterial genomics toolkit that will help in understanding the spread of opportunistic pathogens.
