## Supplementary material for "Quantifying bacterial evolution in the wild: a birthday problem for *Campylobacter* lineages": S2 Table

### Sheet: Sheet1
S2 Table. Effects of NC from point mutation and recombination on isolate pairs
									NCs in rec		NCs out rec
Pair no.	Isolate	Species	Year of isolation	ST*	CC**	Source	Country	Difference in years	S	N	S	N	rdN/dS	mdN/dS	NCs/year*	mol. clock rates**	Total NC rate (m + r)/yr***	Rec blocks from root of subtree	Rec blocks from last common ancestor	r/m	Genome length (bp)	Bases in clonal frame (bp)	% of recombined genome
1	4316.LDI12946	C. coli	2006	827	ST-828CC	Environmental	UK	8	202	249	61	105	0.731	0.541	-17.375	-6	-78.375	16	9	8.407	1627573	1588753	2.99
	3158.LDI6744	C. coli	2014	827	ST-828CC	Environmental	UK		0	0	13	20	0	0.575				7	0	0.978	1609340	1606957	0.15
2	4281.LDI12911	C. coli	2007	827	ST-828CC	Environmental	UK	8	0	0	0	0	0	0.595	6.5	1.875	32	0	0	0	1666864	1666864	0
	3804.CCN182coli	C. coli	2015	827	ST-828CC	Duck	UK		104	95	15	34	0.473	0.597				7	7	3.923	1665656	1659185	0.39
3	1783.SS_328	C. coli	2006	827	ST-828CC	Cattle	UK	8	167	170	8	14	0.474	0.564	6	2	45.5	167	15	35.708	1617708	1220734	24.9
	3166.LDI6752	C. coli	2014	827	ST-828CC	Environmental	UK		276	349	24	31	0.362	0.558				162	10	38.985	1603282	1201817	25.84
4	454.SS_047	C. coli	2005	827	ST-828CC	Chicken	UK	8	0	0	0	0	0	0.54	23.125	6.25	65	6	0	10.145	1616057	1593221	1.41
	3150.LDI6736	C. coli	2013	827	ST-828CC	Environmental	UK		171	157	50	113	0.54	0.619				15	5	16.141	1507717	1468305	3.14
5	3899.H042120298	C. coli	2004	962	ST-828CC	Environmental	UK	8	0	0	0	0	0	0.595	20	10.25	171.75	7	0	5.457	1651605	1614910	2.22
	2701.OXC6817	C. coli	2012	962	ST-828CC	Human	UK		609	569	82	64	0.564	0.509				52	45	20.475	1659211	1595168	7.09
6	1770.SS_018	C. coli	2006	827	ST-828CC	Chicken	UK	8	110	138	17	24	0.578	0.653	-2.125	-1.375	28.375	162	7	46.548	1621038	1225532	24.71
	3160.LDI6746	C. coli	2014	827	ST-828CC	Environmental	UK		199	284	6	17	0.376	0.571				161	6	38.66	1613935	1209402	25.67
7	439.SS_031	C. coli	2005	827	ST-828CC	Chicken	UK	8	74	96	8	10	0.744	0.542	5.125	1.375	54.875	163	6	44.503	1613236	1215532	25.05
	3152.LDI6738	C. coli	2013	827	ST-828CC	Environmental	UK		350	210	19	35	0.692	0.579				171	14	54.284	1618186	1220026	24.94
8	1789.SS_335	C. coli	2006	827	ST-828CC	Wild bird	UK	8	283	295	14	16	0.938	0.611	2.875	0.375	3.125	180	28	39.419	1621543	1223908	24.84
	3174.LDI6760	C. coli	2014	827	ST-828CC	Environmental	UK		247	314	17	23	0.288	0.543				160	8	37.994	1615211	1210318	25.65
9	1798.SS_344	C. coli	2001	827	ST-828CC	Chicken	UK	10	11717	6313	2467	1520	0.598	0.528	-256.4	-151.2	-1228.2	191	191	6.901	1579494	1287491	28.63
	1753.SS_273	C. coli	2011	827	ST-828CC	Human	UK		4905	3639	955	644	1.144	1.115				172	172	37.839	1616244	1203711	25.92
10	3766.H065100499	C. coli	2006	827	ST-828CC	Environmental	UK	8	40	44	1	0	0.482	0.554	4	1.125	69.75	192	5	143.956	1616455	1209888	25.48
	3176.LDI6762	C. coli	2014	827	ST-828CC	Environmental	UK		282	316	10	24	0.679	0.611				197	10	152.767	1598501	1190972	26.38
11	3922.H054900335	C. coli	2005	825	ST-828CC	Environmental	UK	8	7	7	11	10	1.177	0.566	-1.875	-1.25	-3.625	33	1	48.051	1648672	1514755	8.12
	3161.LDI6747	C. coli	2013	825	ST-828CC	Environmental	UK		2	1	1	4	0	0.585				32	0	47.809	1649085	1515390	8.11
12	4348.LDI12978	C. coli	2005	827	ST-828CC	Environmental	UK	8	0	0	0	0	0	0.62	10.25	4.125	62.25	2	0	4.321	1653346	1647288	0.37
	3154.LDI6740	C. coli	2013	827	ST-828CC	Environmental	UK		257	140	33	45	0.527	0.575				12	10	12.071	1652455	1617482	2.14
13	3925.H043900429	C. coli	2004	827	ST-828CC	Environmental	UK	8	49	75	36	74	0.889	0.622	10.875	5.25	177.25	11	10	9.962	1582966	1569538	0.85
	2690.OXC6785	C. coli	2012	827	ST-828CC	Human	UK		702	645	78	112	0.575	0.562				36	35	19.288	1633910	1600539	9.07
14	3877.H054000445	C. coli	2005	825	ST-828CC	Environmental	UK	8	419	262	19	44	0.689	0.75	10	3.125	107.125	16	16	31.305	1645474	1588868	3.44
	3169.LDI6755	C. coli	2013	825	ST-828CC	Environmental	UK		899	524	44	90	0.72	0.548				32	32	47.809	1642338	1508643	8.14
15	1797.SS_343	C. coli	2005	825	ST-828CC	Chicken	UK	8	947	622	79	39	0.458	0.613	-8.875	-8.125	-174.25	70	40	63.266	1655982	1494469	11.56
	3162.LDI6748	C. coli	2013	825	ST-828CC	Environmental	UK		191	107	14	37	0.354	0.5				35	5	46.657	1647567	1545999	6.53
16	3800.UNOR5482c	C. coli	2003	2195	ST-828CC	Environmental	UK	9	549	370	58	64	0.493	0.581	-15.333	-6.444	-126.111	23	23	7.188	1651444	1521539	7.87
	1855.SS_614	C. coli	2012	2195	ST-828CC	Human	UK		0	0	0	0	0.464	0.588				23	23	5.289	1658746	1600962	4.35
17	3803.UNOR13691b	C. coli	2003	827	ST-828CC	Environmental	UK	8	681	510	60	129	0.611	0.618	-3.125	1.625	110.5	25	15	50.581	1617864	1541049	5.1
	1792.SS_338	C. coli	2011	827	ST-828CC	Chicken	UK		1102	932	73	96	0.592	0.58				72	60	59.602	1618755	1514712	6.58
18	3167.LDI6753	C. coli	2001	1541	ST-828CC	Environmental	UK	11	0	0	0	0	0	0.592	27.273	13.818	545.909	218	0	42.182	1597971	1119919	31.12
	1852.SS_595	C. coli	2012	6795	ST-828CC	Human	UK		3304	2220	152	127	0.515	0.474				306	88	102.167	1618051	1093701	40.07
								Mean values =	801.25	545.917	122.917	99.0278	0.492417	0.593722	11.457	4.266	113.339	87	25	37.24	1625375	1427987	13.3
1	5932.Manchester	C. jejuni	2003	43	ST-21CC	Human	UK	13	0	0	0	3	0	0	0	0	0.077	1	0	6.389	1639229	1627395	0.72
	29.NC_002163	C. jejuni	2016	43	ST-21CC	Human	UK		0	1	0	1	0	0				1	0	6.389	1634719	1622885	0.72
2	275.133	C. jejuni	1999	257	ST-257CC	Human	UK	12	30	50	23	40	0.488	0.505	0.167	0.083	-6.75	6	6	3.042	1618681	1606663	0.74
	2140.OXC5779	C. jejuni	2011	257	ST-257CC	Human	UK		0	0	24	47	0	0.58				0	0	0	1618074	1618074	0
3	267.133	C. jejuni	1991	42	ST-42CC	Human	UK	12	0	0	0	0	0	0.521	9.667	3.25	10.667	4	0	3.378	1632540	1623184	0.63
	85.cow3583	C. jejuni	2003	3583	ST-42CC	Cattle	UK		4	3	39	67	0.342	0.517				5	1	0.058	1626877	1618438	0.66
4	5921.Aberdeen	C. jejuni	2002	43	ST-21CC	Human	UK	14	0	0	0	1	0	0	0.571	0	0.571	1	0	6.389	1635771	1623937	0.72
	5855.LITTER.B.E	C. jejuni	2016	43	ST-21CC	Chicken	UK		0	0	0	8	0	0				1	0	6.389	1597308	1585474	0.74
5	269.133	C. jejuni	1998	48	ST-48CC	Lamb	UK	9	314	157	33	48	0.462	0.565	-8	-2.556	-57.444	14	14	9.837	1637250	1630577	2
	1806.SS_381	C. jejuni	2007	48	ST-48CC	Chicken	UK		18	20	10	14	2.236	0.524				2	2	2.247	1639143	1637492	0.1
6	1776.SS_029	C. jejuni	2005	45	ST-45CC	Chicken	UK	10	136	205	90	174	0.73	0.545	58.3	26.8	32.1	23	23	2.992	1622009	1610144	1.73
	4809.CTA244	C. jejuni	2015	45	ST-45CC	Dog	France		20	62	358	432	0.649	0.511				5	5	0.191	1613353	1602784	0.66
7	5735.79.23	C. jejuni	1979	1457	ST-443CC	Duck	USA	32	0	0	0	0	0	0.524	7.219	3	10.844	0	0	0	1565731	1565731	0
	2397.Seal73	C. jejuni	2011	1457	ST-443CC	Seal	UK		52	61	96	118	0.667	0.534				4	4	0.502	1605399	1576627	1.79
8	255.Hn30	C. jejuni	2003	50	ST-21CC	Human	UK	12	16	47	32	32	1.131	0.544	27.583	10.917	39.583	6	6	1.295	1605876	1587041	1.17
	4801.CTA093	C. jejuni	2015	50	ST-21CC	Dog	France		67	128	163	212	0.684	0.569				16	16	1.765	1602144	1595123	1.62
9	299.SS_202	C. jejuni	2008	257	ST-257CC	Chicken	UK	8	107	63	20	36	0	0.563	-5.5	-1.875	-27.25	0	0	0	1624255	1618823	1.66
	5814.A4.G	C. jejuni	2016	257	ST-257CC	Chicken	UK		1	2	5	6	1.225	0.503				2	2	0.594	1635479	1630084	0.33
10	303.SS_214	C. jejuni	2008	48	ST-48CC	Chicken	UK	8	0	0	1	4	0	0.5	7.125	1.875	27.125	0	0	0	1638978	1638978	0
	5986.LE.72	C. jejuni	2016	48	ST-48CC	Chicken	UK		97	62	16	40	0.459	0.534				9	9	2.581	1617064	1597375	1.34
11	268.133	C. jejuni	1999	45	ST-45CC	Human	UK	12	0	0	0	0	0	0.534	9.583	2.75	10.25	0	0	0	1637286	1637286	0
	2533.OXC6314	C. jejuni	2011	45	ST-45CC	Human	UK		0	7	33	77	0.786	0.542				1	1	0.07	1634549	1633954	0.04
12	5592.RM1285	C. jejuni	1997	50	ST-21CC	Chicken	USA	16	242	114	50	61	0.635	0.547	-6.313	-2.875	-28	14	5	3.102	1631249	1569740	3.77
	5560.MTVDSCj07	C. jejuni	2013	50	ST-21CC	Chicken	USA		3	8	4	11	0.605	0.598				11	2	1.059	1635689	1595743	2.45
13	2928.SS_0890	C. jejuni	1999	1326	ST-45CC	Wild Bird	Sweden	12	259	138	27	42	0.311	0.56	-5.5	-2.083	-39.667	5	5	5.282	1624931	1600666	1.49
	2451.Seal186	C. jejuni	2011	1326	ST-45CC	Seal	UK		0	0	2	8	0	0.538				0	0	0	1635860	1635860	0
14	5038.CjRM3147	C. jejuni	2001	22	ST-22CC	Human	Mexico	15	31	29	2	11	0.406	0.515	4.333	2.067	13.067	11	3	7.825	1531436	1515728	1.03
	5902.Camp_108c	C. jejuni	2016	22	ST-22CC	Chicken	UK		128	61	33	40	0.639	0.571				11	3	8.203	1479611	1464823	1.01
15	1800.SS_375	C. jejuni	2007	45	ST-45CC	Chicken	UK	8	370	211	64	88	0.508	0.513	45.125	23.5	-20	37	12	11.074	1577196	1503167	5.23
	4811.CTA277	C. jejuni	2015	45	ST-45CC	Dog	France		16	50	252	288	0.322	0.577				27	2	4.535	1578646	1527929	3.21
16	463.SS_058	C. jejuni	2005	45	ST-45CC	Chicken	UK	10	172	69	79	101	0.399	0.531	-19.6	-7.5	-44.4	13	5	3.493	1629646	1594397	3.68
	5006.SS_2784	C. jejuni	2015	1701	ST-45CC	Chicken	UK		0	0	4	9	0	0.5				8	0	2.246	1585000	1559014	2.55
17	62.cowa21	C. jejuni	2006	21	ST-21CC	Cattle	UK	9	37	62	117	210	0.55	0.565	-39.222	-13	-51	11	11	4.135	1622264	1614837	0.46
	4834.CTA710	C. jejuni	2015	21	ST-21CC	Dog	France		0	0	0	0	0	0.521				0	0	0	1608872	1608872	0
18	5738.79.248	C. jejuni	1979	50	ST-21CC	Turkey	USA	30	10	26	0	0	1.265	0.578	2.3	0.367	10.267	3	3	0.442	1589659	1585982	0.23
	5595.WP2202	C. jejuni	2009	50	ST-21CC	Chicken	USA		174	88	11	47	0.632	0.542				7	7	6.71	1626126	1625934	1.05
19	272.133	C. jejuni	1998	61	ST-61CC	Cattle	UK	18	177	128	22	44	0.84	0.511	-0.833	0.056	0.556	22	11	13.058	1633924	1575472	3.66
	191.Cj2008.872	C. jejuni	2016	61	ST-61CC	Human	France		202	119	23	33	0.441	0.52				28	17	10.982	1571410	1495992	5.3
20	5743.79.315	C. jejuni	1979	50	ST-21CC	Human	USA	36	270	201	24	39	0.639	0.482	3.972	1.278	-0.167	8	8	32.016	1529278	1290989	18.64
	4832.CTA693	C. jejuni	2015	50	ST-21CC	Dog	France		121	204	70	125	0.576	0.566				49	19	35.641	1600590	1336645	17.51
								Mean values =	76.85	59.4	43.175	62.925	0.49	0.509	13.534	5.424	14.101	9	5	5.098	1609328	1579746	2.22
*synonymous and nonsynonymous NC outside of recombination; **synonymous NCs outside of recombination; ***all NCs within and without of recombination
S = observed synonymous NCs, N = observed nonsynonymous NCs
