## Supplementary material for "Quantifying bacterial evolution in the wild: a birthday problem for *Campylobacter* lineages": S3 Table

### Sheet: Sheet1
S3 Table. TempEst root-tip regression and BEAST analysis estimates (C. coli)
Lineage	No. of isolates	Sample time frame (years)	R squared	slope rate	Correlation Coefficient	Adequate temporal signal for BEAST analysis?	BEAST genomic rate (s/s/y)*	BEAST Generations (in millions)
All isolates	601	1978-2015	0.176	2.9892 x 10-5	0.1423	No	N/A	N/A
ST-825	50	2001-2014	0.1701	2.4237e-05	0.4125	No	N/A	N/A
ST-827	207	1980-2015	0.2023	2.3959e-06	0.3999	No	N/A	N/A
ST-828	29	2003-2013	0.2201	9.1097e-06	0.4691	No	N/A	N/A
ST-829	12	2003-2013	0.3044	9.9838e-05	0.5517	No	N/A	N/A
ST-830	14	2005-2011	0.6366	0.00029557	0.7979	Yes	7.6 x 10-4	40.5
ST-872	18	2005-2014	0.065161	5.2348e-05	0.2553	No	N/A	N/A
ST-1090	23	2004-2009	0.8603	7.0652e-05	0.9275	Yes	8.25 x 10-4	50
ST-1541	12	2001-2014	0.7898	2.933e-05	0.8887	Yes	7.6 x 10-4	50
*All nucleotide change excluding recombination
