## Supplementary material for "Quantifying bacterial evolution in the wild: a birthday problem for *Campylobacter* lineages": S4 Table

### Sheet: Sheet1
S4 Table. TempEst root-tip regression and BEAST analysis estimates (C. jejuni)
Lineage	No. of isolates	Sample time frame (years)	R squared	slope rate	Correlation Coefficient	Adequate temporal signal for BEAST analysis?	BEAST genomic rate (s/s/y)*	BEAST Generations (in millions)
All isolates	1824	1970-2016	9.5226 x 10-2	6.3939 x 10-5	0.1094	No	N/A	N/A
CC1325	44	1999-2002	0.1107	0.0015204	0.3328	No	N/A	N/A
CC1034	34	1979-2013	0.7758	5.2223e-05	0.8808	Yes	7.6 x 10-5	63.7
CC206	56	1991-2015	0.071564	6.3865e-05	0.2675	No	N/A	N/A
CC21	285	1979-2016	0.041348	9.7075e-06	0.2033	No	N/A	N/A
CC22	32	1991-2016	0.4641	3.1887e-06	0.6813	Yes	1.0 x 10-3	50
CC257	118	1998-2016	0.1629	3.7443e-06	0.3049	No	N/A	N/A
CC353	108	1979-2015	0.027207	4.582e-05	0.1649	No	N/A	N/A
CC354	44	1991-2016	0.5519	4.0811e-05	0.7429	Yes	8.7 x 10-4	28
CC42	18	1991-2015	0.1388	0.00022909	0.3725	No	N/A	N/A
CC433	67	1979-2013	0.8239	0.00018734	0.9077	Yes	6.1 x 10-5	5.6
CC45	226	1999-2016	0.02289	1.8947e-05	0.1513	No	N/A	N/A
CC464	84	2008-2016	0.3878	1.9738e-05	0.3476	No	N/A	N/A
CC48	91	1979-2016	0.1877	2.5764e-06	0.4332	No	N/A	N/A
CC52	21	2007-2011	0.3326	4.8732e-05	0.5767	No	N/A	N/A
CC574	27	2004-2014	0.062653	1.1081e-05	0.2503	No	N/A	N/A
CC61	29	1979-2016	0.3282	5.2678e-05	0.5729	No	N/A	N/A
CC658	28	1978-2013	0.4338	8.6183e-05	0.6587	No	N/A	N/A
CC661	24	2001-2014	0.5968	0.00011151	0.7111	Yes	8.2 x 10-5	21.4
*All nucleotide change excluding recombination
