## Supplementary material for "Quantifying bacterial evolution in the wild: a birthday problem for *Campylobacter* lineages": S5 Table

### Sheet: Sheet1
S5 Table. List of all possible pairs > 8 years apart and < 5000 NCs in difference for both C. jejuni and C. coli
		ancestral isolate	modern isolate	genetic distance (NCs/site)	difference in years	yearA	yearB	NC difference
C. jejuni	1	5932.Manchester	29.NC_002163	5e-06	13	2003	2016	6.98308
	2	275.133	2140.OXC5779	5e-06	12	1999	2011	6.98308
	3	267.133	85.cow3583	1.8e-05	12	1991	2003	25.1391
	4	5921.Aberdeen	5855.LITTER.B.E	0.000121	14	2002	2016	168.99
	5	269.133	1806.SS_381	0.000128	9	1998	2007	178.767
	6	1776.SS_029	4809.CTA244	0.000135	10	2005	2015	188.543
	7	5735.79.23	2397.Seal73	0.000147	32	1979	2011	205.302
	8	255.Hn30	4801.CTA093	0.00015	12	2003	2015	209.492
	9	299.SS_202	5814.A4.G	0.000163	8	2008	2016	227.648
	10	303.SS_214	5986.LE.72	0.000227	8	2008	2016	317.032
	11	268.133	2533.OXC6314	0.000275	12	1999	2011	384.069
	12	5592.RM1285	5560.MTVDSCj07	0.000288	16	1997	2013	402.225
	13	2928.SS_0890	2451.Seal186	0.000342	12	1999	2011	477.642
	14	5038.CjRM3147	5902.Camp_108c	0.000363	15	2001	2016	506.971
	15	1800.SS_375	4811.CTA277	0.000378	8	2007	2015	527.92
	16	463.SS_058	5006.SS_2784	0.000391	10	2005	2015	546.076
	17	62.cowa21	4834.CTA710	0.00041	9	2006	2015	572.612
	18	5738.79.248	5595.WP2202	0.00044	30	1979	2009	614.511
	19	272.133	191.Cj2008.872	0.000442	18	1998	2016	617.304
	20	5743.79.315	4832.CTA693	0.000462	36	1979	2015	645.236
	21	88.cow270	4798.CTA057	0.000473	12	2003	2015	660.599
	22	266.133	3959.OXC4986	0.000508	19	1991	2010	709.48
	23	5727.79.124	4086.OXC5213	0.00054	31	1979	2010	754.172
	24	387.SS_200	5878.Camp_74c	0.00057	8	2008	2016	796.071
	25	301.SS_208	5881.Camp_78c	0.000681	8	2008	2016	951.095
	26	265.133	4053.OXC5166	0.000751	12	1998	2010	1048.86
	27	1833.SS_408	6077.18	0.000759	8	2008	2016	1060.03
	28	5770.79.477	196.Cj1997.4	0.000786	37	1979	2016	1097.74
	29	1831.SS_406	5815.B8.LE	0.00082	8	2008	2016	1145.22
	30	5742.79.313	5592.RM1285	0.000847	18	1979	1997	1182.93
	31	1705.SS_148	5816.B4.G	0.000853	8	2008	2016	1191.31
	32	2940.SS_0902	2454.Seal190	0.000915	12	1999	2011	1277.9
	33	26.NC_009839	5880.Camp_77c	0.000926	9	2007	2016	1293.27
	34	2277.H11	4022.OXC5102	0.000944	12	1998	2010	1318.4
	35	302.SS_210	6121.43c	0.000968	8	2008	2016	1351.92
	36	428.SS_312	5819.PEN.1.DRY.D	0.001047	8	2008	2016	1462.26
	37	424.SS_304	5821.PEN.1.WET.D	0.001049	8	2008	2016	1465.05
	38	435.SS_025	5824.A6.G	0.001059	11	2005	2016	1479.02
	39	437.SS_027	5826.A6.LE	0.001067	11	2005	2016	1490.19
	40	311.SS_256	5818.A9.LE	0.001078	8	2008	2016	1505.55
	41	105.chick354	5822.A8.G	0.001093	12	2004	2016	1526.5
	42	441.SS_033	5823.A7.LE	0.001094	11	2005	2016	1527.9
	43	1829.SS_404	5820.B6.G	0.001113	8	2008	2016	1554.43
	44	444.SS_037	4985.SS_2762	0.001143	10	2005	2015	1596.33
	45	1812.SS_387	4806.CTA215	0.001148	8	2007	2015	1603.31
	46	5728.79.134	2063.OXC5422	0.001171	31	1979	2010	1635.44
	47	460.SS_055	5828.B1.LE	0.001177	11	2005	2016	1643.82
	48	5729.79.143	1964.OXC5614	0.001239	31	1979	2010	1730.41
	49	5726.79.115	2470.RM9168	0.001276	33	1979	2012	1782.08
	50	330.SS_065	5831.A8.LE	0.001285	8	2008	2016	1794.65
	51	286.SS_121	5835.B2.LE	0.001306	8	2008	2016	1823.98
	52	452.SS_045	5825.A5.LE	0.001347	11	2005	2016	1881.24
	53	5748.79.369	272.133	0.001384	19	1979	1998	1932.92
	54	5790.82.203	2695.OXC6798	0.001394	30	1982	2012	1946.88
	55	336.SS_079	5836.B2.G	0.001404	8	2008	2016	1960.85
	56	417.SS_296	5833.B9.LE	0.001417	9	2007	2016	1979
	57	5744.79.33	2949.SS_0911	0.001457	21	1979	2000	2034.87
	58	1772.SS_021	4938.SS_2715	0.001704	9	2006	2015	2379.83
	59	274.133	1756.SS_004	0.001734	19	1991	2010	2421.73
	60	5765.79.471	2925.SS_0887	0.001739	20	1979	1999	2428.71
	61	2945.SS_0907	131.duck45	0.001745	14	1999	2013	2437.09
	62	2285.H19	4102.OXC5235	0.001847	12	1998	2010	2579.55
	63	418.SS_297	6220.BC201101	0.001922	8	2007	2015	2684.29
	64	1779.SS_323	4805.CTA201	0.002149	10	2005	2015	3001.33
	65	276.133	28.NC_003912	0.002261	14	1991	2005	3157.75
	66	5773.79.491	2261.C12	0.002374	25	1979	2004	3315.56
	67	5732.79.185	2280.H14	0.002606	20	1979	1999	3639.58
	68	446.SS_039	4797.CTA043	0.002636	10	2005	2015	3681.48
	69	270.133	1882.OXC5368	0.002639	19	1991	2010	3685.67
	70	5734.79.225	4802.CTA110	0.002808	36	1979	2015	3921.69
	71	5730.79.146	2281.H15	0.002948	20	1979	1999	4117.22
	72	5750.79.377	172.Cj129.258	0.002956	34	1979	2013	4128.39
	73	5762.79.461	5566.P5.2209	0.003152	31	1979	2010	4402.13
	74	477.SS_088	5910.Camp_117c	0.003428	8	2008	2016	4787.6
C. coli	1	4316.LDI12946	3158.LDI6744	0.000136	8	2006	2014	217.459
	2	4281.LDI12911	3804.CCN182coli	0.000218	8	2007	2015	348.575
	3	1783.SS_328	3166.LDI6752	0.000284	8	2006	2014	454.106
	4	454.SS_047	3150.LDI6736	0.000285	8	2005	2013	455.705
	5	3899.H042120298	2701.OXC6817	0.000289	8	2004	2012	462.101
	6	1770.SS_018	3160.LDI6746	0.000294	8	2006	2014	470.096
	7	439.SS_031	3152.LDI6738	0.000337	8	2005	2013	538.852
	8	1789.SS_335	3174.LDI6760	0.000367	8	2006	2014	586.821
	9	1798.SS_344	1753.SS_273	0.000388	10	2001	2011	620.399
	10	3766.H065100499	3176.LDI6762	0.000455	8	2006	2014	727.53
	11	3922.H054900335	3161.LDI6747	0.000552	8	2005	2013	882.629
	12	4348.LDI12978	3154.LDI6740	0.000623	8	2005	2013	996.156
	13	3925.H043900429	2690.OXC6785	0.000914	8	2004	2012	1461.45
	14	3877.H054000445	3169.LDI6755	0.001045	8	2005	2013	1670.92
	15	1797.SS_343	3162.LDI6748	0.001135	8	2005	2013	1814.83
	16	3800.UNOR5482c	1855.SS_614	0.001293	9	2003	2012	2067.46
	17	3803.UNOR13691b	1792.SS_338	0.001394	8	2003	2011	2228.96
	18	3167.LDI6753	1852.SS_595	0.003087	11	2001	2012	4936.01
