## Supplementary material for "Quantifying bacterial evolution in the wild: a birthday problem for *Campylobacter* lineages": S6 Table

### Sheet: Sheet1
S6 Table. All annotated NC effects
		Pair no.	S rec	N rec	S out rec	N out rec	stop retained (in rec)	stop retained (out rec)	splice acceptor & splice donor	stop lost & splice region (out rec)	stop lost & splice region (in rec)	start lost (out rec)	start lost (in rec)	stop lost (out rec)	stop lost (in rec)	splice region & stop retained (out rec)	splice region & stop retained (in rec)	initiator codon (out rec)	initiator codon (in rec)	stop gained (in rec)	stop gained (out rec)	unknown (0) in rec	unknown (0) out rec	non-coding transcript variant (out rec)	non-coding transcript variant (in rec)
C. jejuni	5932.Manchester	1	0	0	0	3	0	0	0	0	0	0	0	0	0	0	0	0	0	0	0	0	0	0	0
	29.NC_002163		0	1	0	1	0	0	0	2	0	0	0	0	0	0	0	0	0	0	0	0	0	0	0
	275.133	2	30	50	23	40	0	0	0	0	0	0	0	0	0	0	0	0	0	3	0	0	14	0	0
	2140.OXC5779		0	0	24	47	0	0	0	0	0	0	0	0	0	0	0	1	0	0	3	0	4	0	0
	267.133	3	0	0	0	0	0	0	0	0	0	0	0	0	0	0	0	0	0	0	0	0	0	0	0
	85.cow3583		4	3	39	67	0	0	0	0	0	0	0	0	0	0	0	0	0	0	0	5	10	0	0
	5921.Aberdeen	4	0	0	0	1	0	0	0	0	0	0	0	0	0	0	0	0	0	0	0	0	0	0	0
	5855.LITTER.B.E		0	0	0	8	0	0	0	0	0	0	0	0	0	0	0	0	0	0	0	0	1	0	0
	269.133	5	314	157	33	48	0	0	0	0	0	0	0	0	0	0	0	0	0	0	2	12	14	0	0
	1806.SS_381		18	20	10	14	0	0	0	0	0	0	0	0	0	0	0	0	0	0	0	0	1	0	0
	1776.SS_029	6	136	205	90	174	0	0	0	0	0	0	0	0	0	0	0	1	0	0	0	4	45	0	0
	4809.CTA244		20	62	358	432	0	0	0	0	0	1	0	1	0	1	0	0	0	0	5	1	95	0	0
	5735.79.23	7	0	0	0	0	0	0	0	0	0	0	0	0	0	0	0	0	0	0	0	0	0	0	0
	2397.Seal73		52	61	96	118	0	0	0	0	0	0	0	0	0	0	0	1	0	0	2	3	14	0	0
	255.Hn30	8	16	47	32	32	0	0	0	0	0	0	0	0	0	0	0	0	0	0	0	0	3	0	0
	4801.CTA093		67	128	163	212	0	0	0	0	0	0	0	0	1	0	0	0	0	0	0	11	23	0	0
	299.SS_202	9	107	63	20	36	0	0	0	0	0	0	0	0	0	0	0	0	0	0	0	7	4	0	0
	5814.A4.G		1	2	5	6	0	0	0	0	0	0	0	0	0	0	0	0	0	0	1	0	4	0	0
	303.SS_214	10	0	0	1	4	0	0	0	0	0	0	0	0	0	0	0	0	0	0	0	0	0	0	0
	5986.LE.72		97	62	16	40	0	0	0	0	0	0	0	0	0	0	0	0	0	0	1	1	5	0	0
	268.133	11	0	0	0	0	0	0	0	0	0	0	0	0	0	0	0	0	0	0	0	0	0	0	0
	2533.OXC6314		0	7	33	77	0	0	0	0	0	0	0	0	1	0	0	0	0	0	0	0	5	0	0
	5592.RM1285	12	242	114	50	61	0	0	0	0	0	0	0	0	0	0	0	0	0	0	1	10	5	0	0
	5560.MTVDSCj07		3	8	4	11	0	0	0	0	0	0	0	0	0	0	0	0	0	0	1	8	0	0	0
	2928.SS_0890	13	259	138	27	42	0	0	0	0	0	1	0	0	0	0	0	0	0	1	2	12	8	0	0
	2451.Seal186		0	0	2	8	0	0	0	0	0	0	0	0	0	0	0	0	0	0	0	0	4	0	0
	5038.CjRM3147	14	31	29	2	11	0	0	0	0	1	0	0	0	1	0	0	0	1	3	0	3	1	0	0
	5902.Camp_108c		128	61	33	40	0	0	0	0	0	0	0	0	0	0	0	0	0	0	0	11	6	0	0
	1800.SS_375	15	370	211	64	88	0	0	0	0	0	0	0	0	0	0	0	0	1	0	0	14	36	0	0
	4811.CTA277		16	50	252	288	0	0	0	0	0	0	0	0	0	0	0	0	0	3	1	6	8	0	0
	463.SS_058	16	172	69	79	101	0	0	0	0	0	0	0	0	0	0	0	0	0	1	1	6	37	0	0
	5006.SS_2784		0	0	4	9	0	0	0	0	0	0	0	0	0	0	0	0	0	0	0	0	9	0	0
	62.cowa21	17	37	62	117	210	0	0	0	0	0	0	0	0	1	0	0	0	0	0	1	6	25	0	0
	4834.CTA710		0	0	0	0	0	0	0	0	0	0	0	0	0	0	0	0	0	0	0	0	0	0	0
	5738.79.248	18	10	26	0	0	0	0	0	0	0	0	0	0	0	0	0	0	2	0	0	0	0	0	0
	5595.WP2202		174	88	11	47	0	0	0	0	0	0	0	0	0	0	0	1	0	0	3	15	7	0	0
	272.133	19	177	128	22	44	0	0	0	0	0	0	0	0	0	0	2	0	0	0	5	3	8	0	0
	191.Cj2008.872		202	119	23	33	0	0	0	0	0	0	0	0	0	0	0	1	0	0	1	14	6	0	0
	5743.79.315	20	270	201	24	39	0	0	0	0	2	0	1	0	0	0	0	0	1	1	2	25	1	0	0
	4832.CTA693		121	204	70	125	0	0	1	0	0	0	0	0	3	0	0	0	0	2	0	21	14	0	0
Standard deviation (SD):			102.777	67.1293	72.0744	89.5861	0	0	0.158114	0.316228	0.349908	0.220721	0.158114	0.158114	0.549475	0.158114	0.316228	0.334932	0.404304	0.863802	1.30482	6.45279	17.5059	0	0
Mean values:			76.85	59.4	43.175	62.925	0	0	0.025	0.05	0.075	0.05	0.025	0.025	0.175	0.025	0.05	0.125	0.125	0.35	0.8	4.95	10.425	0	0
C. coli	4316.LDI12946	1	202	249	61	105	5	0	0	0	0	0	0	4	3	0	0	0	0	6	0	23	6	0	0
	3158.LDI6744		0	0	13	20	0	0	0	0	0	0	0	2	0	0	0	0	0	0	1	0	1	0	0
	4281.LDI12911	2	0	0	0	0	0	0	0	0	0	0	0	0	0	0	0	0	0	0	0	0	0	0	0
	3804.CCN182coli		104	95	15	34	0	0	0	0	0	0	0	0	0	0	0	0	0	2	0	3	3	0	0
	1783.SS_328	3	167	170	8	14	0	0	0	0	0	0	0	0	0	0	0	0	0	1	0	4	2	0	0
	3166.LDI6752		276	349	24	31	11	0	0	0	0	0	0	3	7	0	0	0	0	4	0	11	14	0	0
	454.SS_047	4	0	0	0	0	0	0	0	0	0	0	0	0	0	0	0	0	0	0	0	0	0	0	0
	3150.LDI6736		171	157	50	113	4	0	0	0	0	7	0	0	1	0	0	0	0	2	0	0	15	0	0
	3899.H042120298	5	0	0	0	0	0	0	0	0	0	0	0	0	0	0	0	0	0	0	0	0	0	0	0
	2701.OXC6817		609	569	82	64	4	0	0	0	0	0	0	0	4	1	0	0	0	3	2	25	10	1	0
	1770.SS_018	6	110	138	17	24	5	0	0	0	0	0	0	0	3	0	0	0	0	7	0	4	7	0	0
	3160.LDI6746		199	284	6	17	8	0	0	0	0	0	0	1	3	0	0	0	0	3	0	14	7	0	0
	439.SS_031	7	74	96	8	10	0	0	0	0	0	0	0	0	0	0	0	0	0	9	0	2	7	0	0
	3152.LDI6738		350	210	19	35	0	0	0	0	0	0	0	1	0	0	0	0	0	1	4	18	7	0	0
	1789.SS_335	8	283	295	14	16	0	0	0	0	0	0	0	0	0	0	0	0	0	1	0	9	3	0	0
	3174.LDI6760		247	314	17	23	11	0	0	0	0	0	0	2	5	0	0	0	0	4	0	9	14	0	0
	1798.SS_344	9	11717	6313	2467	1520	0	0	0	5	0	11	0	0	62	0	26	0	0	57	13	517	267	10	0
	1753.SS_273		4905	3639	955	644	49	0	0	0	0	2	0	9	51	0	5	0	0	36	4	289	113	2	0
	3766.H065100499	10	40	44	1	0	2	0	0	0	0	0	0	0	0	0	0	0	0	0	0	3	3	0	0
	3176.LDI6762		282	316	10	24	0	0	0	0	2	0	0	0	7	0	0	0	0	0	0	8	2	0	0
	3922.H054900335	11	7	7	11	10	0	0	0	0	0	0	0	0	0	0	0	0	0	0	0	5	1	0	0
	3161.LDI6747		2	1	1	4	0	0	0	0	0	0	0	0	0	0	0	0	0	0	0	2	2	0	0
	4348.LDI12978	12	0	0	0	0	0	0	0	0	0	0	0	0	0	0	0	0	0	0	0	0	0	0	0
	3154.LDI6740		257	140	33	45	0	0	0	0	0	1	0	1	0	0	1	0	0	1	0	17	2	0	0
	3925.H043900429	13	49	75	36	74	0	0	0	0	0	0	0	9	0	0	0	0	0	0	2	0	5	0	0
	2690.OXC6785		702	645	78	112	8	4	0	0	0	0	0	2	18	0	2	0	0	18	1	62	16	0	0
	3877.H054000445	14	419	262	19	44	4	0	0	0	0	0	0	2	8	0	0	0	0	2	1	28	5	2	0
	3169.LDI6755		899	524	44	90	0	0	0	0	0	0	1	0	10	0	2	0	0	4	1	60	18	0	0
	1797.SS_343	15	947	622	79	39	3	2	0	0	0	0	0	0	1	0	0	0	0	3	0	52	7	0	1
	3162.LDI6748		191	107	14	37	1	0	0	0	0	0	0	0	4	0	0	0	0	2	0	1	5	0	0
	3800.UNOR5482c	16	549	370	58	64	7	0	0	0	5	0	0	3	10	0	0	0	0	4	1	52	12	0	0
	1855.SS_614		0	0	0	0	0	0	0	0	0	0	0	0	0	0	0	0	0	0	0	0	0	0	0
	3803.UNOR13691b	17	681	510	60	129	0	0	0	0	0	0	0	4	2	0	0	0	0	0	0	25	8	0	0
	1792.SS_338		1102	932	73	96	10	6	0	0	0	0	0	1	12	0	0	0	0	17	0	54	0	0	0
	3167.LDI6753	18	0	0	0	0	0	0	0	0	0	0	0	0	0	0	0	0	0	0	0	0	0	0	0
	1852.SS_595		3304	2220	152	127	12	0	0	0	0	0	0	0	14	5	0	0	0	18	0	136	16	0	1
Standard deviation (SD):			2101.48	1204.22	431.683	266.481	8.61892	1.2189	0	0.833333	0.888641	2.15639	0.166667	2.25656	13.2608	0.845154	4.3883	0	0	11.4538	2.32379	97.3705	46.8858	1.71339	0.232311
Mean values:			801.25	545.917	122.917	99.0278	4	0.333333	0	0.138889	0.194444	0.583333	0.0277778	1.22222	6.25	0.166667	1	0	0	5.69444	0.833333	39.8056	16.0556	0.416667	0.0555556
S = observed synonymous NCs
N = observed nonsynonymous NCs
