## Supplementary material for "Quantifying bacterial evolution in the wild: a birthday problem for *Campylobacter* lineages": S7 Table

### Sheet: Sheet1
S7 Table. Individual rate of nucleotide change estimates per pair for C. jejuni and C. coli (SNPs/year)
	Pair no.	S in rec	N in rec	S out rec	N out rec			Pair no.	S in rec	N in rec	S out rec	N out rec
C. jejuni	1	0	0.0769231	0	-0.153846		C. coli	1	-202	-31.125	-6	-10.625
	2	-2.5	-4.16667	0.0833333	0.583333			2	104	11.875	1.875	4.25
	3	0.333333	0.25	3.25	5.58333			3	109	22.375	2	2.125
	4	0	0	0	0.5			4	171	19.625	6.25	14.125
	5	-32.8889	-15.2222	-2.55556	-3.77778			5	609	71.125	10.25	8
	6	-11.6	-14.3	26.8	25.8			6	89	18.25	-1.375	-0.875
	7	1.625	1.90625	3	3.6875			7	276	14.25	1.375	3.125
	8	4.25	6.75	10.9167	15			8	-36	2.375	0.375	0.875
	9	-13.25	-7.625	-1.875	-3.75			9	-6812	-267.4	-151.2	-87.6
	10	12.125	7.75	1.875	4.5			10	242	34	1.125	3
	11	0	0.583333	2.75	6.41667			11	-5	-0.75	-1.25	-0.75
	12	-14.9375	-6.625	-2.875	-3.125			12	257	17.5	4.125	5.625
	13	-21.5833	-11.5	-2.08333	-2.83333			13	653	71.25	5.25	4.75
	14	6.46667	2.13333	2.06667	1.93333			14	480	32.75	3.125	5.75
	15	-44.25	-20.125	23.5	25			15	-756	-64.375	-8.125	-0.25
	16	-17.2	-6.9	-7.5	-9.2			16	-549	-41.1111	-6.44444	-7.11111
	17	-4.11111	-6.88889	-13	-23.3333			17	421	52.75	1.625	-4.125
	18	5.46667	2.06667	0.366667	1.56667			18	3304	201.818	13.8182	11.5455
	19	1.38889	-0.5	0.0555556	-0.611111
	20	-4.13889	0.0833333	1.27778	2.38889
	S = observed synonymous NCs
	N = observed nonsynonymous NCs
