## Supplementary material for "Quantifying bacterial evolution in the wild: a birthday problem for *Campylobacter* lineages": S8 Table

### Sheet: Sheet1
S8 Table. C. coli and C. jejuni "birthday problem" data and estimates of coalescence across sample time frame
Species	Time cut-off (t)	No. of NCs in time (st)	No. of pairs < st (X)	Effective lineages (Z)
C.coli	1	77	8	22575
	2	155	12	15050
	3	232	16	11288
	4	309	21	8600
	5	386	27	6689
	6	464	33	5473
	7	541	41	4405
	8	618	57	3168
	9	696	60	3010
	10	773	64	2822
	11	850	68	2656
	12	928	71	2544
	13	1005	76	2376
	14	1082	84	2150
	15	1159	88	2052
	16	1237	92	1963
	17	1314	94	1921
	18	1391	102	1771
	19	1469	107	1688
	20	1546	108	1672
	21	1623	112	1613
	22	1700	115	1570
	23	1778	117	1544
	24	1855	119	1518
	25	1932	123	1468
	26	2010	124	1456
	27	2087	128	1411
	28	2164	130	1389
	29	2241	133	1358
	30	2319	134	1348
	31	2396	136	1328
	32	2473	139	1299
	33	2551	140	1290
	34	2628	140	1290
	35	2705	142	1272
	36	2783	142	1272
	37	2860	143	1263
	mut + rec NCs/yr rate for C. coli = 77.3
	Y (all potential pairs) = 180,600
	Time cut-off (t)	No. of NCs in time (st)	No. of pairs < st (X)	Effective lineages (Z)
C.jejuni	1	14	76	21888
	2	28	129	12895
	3	42	150	11090
	4	56	163	10205
	5	71	174	9560
	6	85	182	9140
	7	99	190	8755
	8	113	194	8575
	9	127	198	8401
	10	141	209	7959
	11	155	215	7737
	12	169	221	7527
	13	183	225	7393
	14	197	230	7233
	15	212	237	7019
	16	226	242	6874
	17	240	249	6681
	18	254	254	6549
	19	268	256	6498
	20	282	258	6448
	21	296	262	6349
	22	310	267	6230
	23	324	270	6161
	24	338	276	6027
	25	353	278	5984
	26	367	281	5920
	27	381	287	5796
	28	395	292	5697
	29	409	295	5639
	30	423	300	5545
	31	437	303	5490
	32	451	310	5366
	33	465	312	5332
	34	479	314	5298
	35	494	318	5231
	36	508	320	5198
	37	522	324	5134
	38	536	329	5056
	39	550	333	4995
	40	564	335	4966
	41	578	340	4893
	42	592	341	4878
	43	606	342	4864
	44	620	344	4836
	45	635	349	4766
	46	649	352	4726
	mut + rec NCs/yr rate for C. jejuni = 14.1
	Y (all potential pairs) = 1,663,488
